# Pervasive ancestry bias in variant effect predictors

**DOI:** 10.1101/2024.05.20.594987

**Authors:** Ankit K. Pathak, Nikita Bora, Mihaly Badonyi, Benjamin J. Livesey, SG10K_Health Consortium, Joanne Ngeow, Joseph A. Marsh

**Affiliations:** MRC Human Genetics Unit, Institute of Genetics and Cancer, University of Edinburgh, Edinburgh, UK; Lee Kong Chian School of Medicine, Nanyang Technological University, Singapore; Oncology Academic Clinical Program, Duke-NUS Medical School, Singapore; Cancer Genetics Service, Division of Medical Oncology, National Cancer Centre Singapore, Singapore

## Abstract

Variant effect predictors (VEPs) – computational tools that assess the potential impact of genetic variants – have become increasingly vital for clinical variant interpretation. Currently, most VEPs used in variant prioritisation have been trained on datasets of clinically curated or population-derived variants. These datasets, however, disproportionately represent individuals of European descent. We hypothesised that this bias may lead to unequal VEP performance across different populations. To test this, we evaluated the scoring patterns of 52 VEPs for missense variants across 14 ancestry groups. We observe striking disparities: some VEPs predict a markedly higher proportion of damaging variants in underrepresented populations, such as those of Malay descent, compared to individuals of European ancestry. In contrast, VEPs that do not rely on clinical or population data predict more consistent pathogenicity burdens across ancestry groups. Moreover, we could closely link these discrepancies across methods to biases in training data. Our findings underscore the urgent need to adopt tools that minimise ancestry bias to ensure fairer and more accurate variant effect prediction and genetic diagnoses for all populations.
