## Supplementary material for "Pervasive ancestry bias in variant effect predictors": Table S1

### Sheet: SG10K_Health_consortium
Name	Email	Department	Organization	Contibution
Neerja Karnani	Neerja_Karnani@bii.a-star.edu.sg	(1) Human Development (2) Clinical Data Engagement (3) Department of Biochemistry	(1) Singapore Institute for Clinical Sciences (2) Bioinformatics Institute (3) Yong Loo Lin School of Medicine, National University of Singapore, Singapore	Samples and metadata collection for GUSTO cohort
Fabian Yap	fabian.yap.k.p@singhealth.com.sg	Pediatrics	KK Women's and Children's Hospital	Samples and metadata collection for GUSTO cohort
Yap Seng Chong	obgcys@nus.edu.sg	Department of Obstetrics & Gynaecology	(1) National University Hospital (2) Singapore Institute for Clinical Sciences	Samples and metadata collection for GUSTO cohort
Peter D Gluckman	pd.gluckman@auckland.ac.nz		(1) Singapore Institute for Clinical Sciences (2) Liggins Institute, University of Auckland	Samples and metadata collection for GUSTO cohort
Johan Gunnar Eriksson	johan_eriksson@sics.a-star.edu.sg	(1) Human Development (2) Department of Obstetrics & Gynaecology	(1) Singapore Institute for Clinical Sciences (2) Yong Loo Lin School of Medicine, NUS	Samples and metadata collection for GUSTO cohort
Yung Seng Lee	paeleeys@nus.edu.sg	(1) Department of Paediatrics (2) Human Development	(1) National University Hospital (2) Singapore Institute for Clinical Sciences	Samples and metadata collection for GUSTO cohort
John C Chambers	john.chambers@ntu.edu.sg	(1) Population and Global Health (2) Department of Epidemiology and Biostatistics	(1) Nanyang Technological University, Lee Kong Chian School of Medicine (2) Imperial College London (3) Precision Health Research Singapore (PRECISE)	Samples and metadata collection for HELIOS cohort
Eng Sing Lee	eng_sing_lee@nhgp.com.sg		(1) National Healthcare Group (2) Nanyang Technological University, Lee Kong Chian School of Medicine	Samples and metadata collection for HELIOS cohort
Paul Eillot	p.elliott@imperial.ac.uk	School of Public Health	Imperial College London	Samples and metadata collection for HELIOS cohort
Jimmy Lee	jimmy_lee@imh.com.sg	Department of Psychosis	(1) Institute of Mental Health (2) Nanyang Technological University	Samples and metadata collection for HELIOS cohort
Elio Riboli	e.riboli@imperial.ac.uk	School of Public Health	Imperial College London	Samples and metadata collection for HELIOS cohort
Tock Han Lim	tock_han_lim@nhg.com.sg	Ophthalmology	Tan Tock Seng Hospital	Samples and metadata collection for HELIOS cohort
Joanne Ngeow	joanne.ngeow@ntu.edu.sg	Population and Global Health	(1) Nanyang Technological University, Lee Kong Chian School of Medicine (2) National Cancer Centre, Singapore	Samples and metadata collection for HELIOS cohort
Hong Kiat Ng	hongkiat.ng@ntu.edu.sg	Population and Global Health	Nanyang Technological University, Lee Kong Chian School of Medicine	Samples and metadata collection for HELIOS cohort
Theresia Mina	theresia.hm@ntu.edu.sg	Population and Global Health	Nanyang Technological University, Lee Kong Chian School of Medicine	Samples and metadata collection for HELIOS cohort
Darwin Tay	darwin.tay@ntu.edu.sg	Population and Global Health	Nanyang Technological University, Lee Kong Chian School of Medicine	Samples and metadata collection for HELIOS cohort
Nilanjana Sadhu	nilanjana.sadhu@ntu.edu.sg	Population and Global Health	Nanyang Technological University, Lee Kong Chian School of Medicine	Samples and metadata collection for HELIOS cohort
Pritesh Rajesh Jain	priteshrajesh.jain@ntu.edu.sg	Population and Global Health	Nanyang Technological University, Lee Kong Chian School of Medicine	Samples and metadata collection for HELIOS cohort
Dorrain Low	dorrain.low@ntu.edu.sg	Population and Global Health	Nanyang Technological University, Lee Kong Chian School of Medicine	Samples and metadata collection for HELIOS cohort
Xiaoyan Wang	xiaoyan_wang@ntu.edu.sg	Population and Global Health	Nanyang Technological University, Lee Kong Chian School of Medicine	Samples and metadata collection for HELIOS cohort
E Shyong Tai	mdctes@nus.edu.sg	Department of Medicine	(1) Yong Loo Lin School of Medicine, National University of Singapore, Singapore (2) Saw Swee Hock School of Public Health, National University of Singapore and National University Health System, Singapore (3) Precision Health Research, Singapore	NPM prog lead
Xueling Sim	ephsx@nus.edu.sg	Saw Swee Hock School of Public Health,	National University of Singapore and National University Health System, Singapore	Samples and metadata collection for MEC cohort
Jin Fang Chai	jinfangchai@gmail.com	Saw Swee Hock School of Public Health,	National University of Singapore and National University Health System, Singapore	Samples and metadata collection for MEC cohort
Rob M Van Dam	ephrmvd@nus.edu.sg	(1) Saw Swee Hock School of Public Health (2) Department of Nutrition (3) Exercise and Nutrition Sciences	(1) National University of Singapore and National University Health System, Singapore (2) Harvard T.H. Chan School of Public Health (3) Milken Institute School of Public Health, The George Washington University	Samples and metadata collection for MEC cohort
Yik Ying Teo	ephtyy@nus.edu.sg	Saw Swee Hock School of Public Health,	National University of Singapore and National University Health System, Singapore	Samples and metadata collection for MEC cohort
Weng Khong Lim	wengkhong.lim@duke-nus.edu.sg		(1) SingHealth Duke-NUS Institute of Precision Medicine, Singapore (2) SingHealth Duke-NUS Genomic Medicine Centre, Singapore (3) Cancer & Stem Cell Biology Program, Duke-NUS Medical School, Singapore (4) Laboratory of Genome Variation Analytics, Genome Institute of Singapore	Samples and metadata collection for PRISM cohort
Khung Keong Yeo	yeo.khung.keong@singhealth.com.sg		(1) SingHealth Duke-NUS Institute of Precision Medicine, Singapore (2) Department of Cardiology, National Heart Centre Singapore, Singapore (3) Duke-NUS Medical School, Singapore	Samples and metadata collection for PRISM cohort
Calvin Woon Loong Chin	calvin.chin.w.l@singhealth.com.sg		(1) Department of Cardiology, National Heart Centre Singapore (2) Cardiovascular Academic Clinical Program, Duke-NUS Medical School, Singapore	Samples and metadata collection for PRISM cohort
Stuart Alexander Cook	stuart.cook@singhealth.com.sg		(1) Cardiovascular and Metabolic Disorders Program, Duke-NUS Medical School, Singapore (2) National Heart Research Institute Singapore, National Heart Centre Singapore (3) National Heart and Lung Institute, Imperial College London, London, UK	Samples and metadata collection for PRISM cohort
Chee Jian Pua	pua.chee.jian@nhcs.com.sg	National Heart Reseach Institute Singapore	National Heart Centre Singapore	Samples and metadata collection for PRISM cohort
Chengxi Yang	Yang.chengxi@nhcs.com.sg	National Heart Research Institute Singapore	National Heart Centre Singapore	Samples and metadata collection for PRISM cohort
Saumya S. Jamuar	saumyashekhar.jamuar@duke-nus.edu.sg		(1) SingHealth Duke-NUS Institute of Precision Medicine, Singapore (2) SingHealth Duke-NUS Genomic Medicine Centre, Singapore (3) Genetics Service, Department of Paediatrics, KK Women’s and Children’s Hospital, Singapore (4) Paediatric Academic Clinical Program, Duke-NUS Medical School, Singapore	Samples and metadata collection for PRISM cohort
Ching-Yu Cheng	chingyu.cheng@duke-nus.edu.sg	(1) Singapore Eye Research Institute (2) Centre for Innovation and Precision Eye Health	(1) Singapore National Eye Centre (2) Yong Loo Lin School of Medicine, National University of Singapore, Singapore	Samples and metadata collection for SEED cohort
Charumathi Sabanayagam	charumathi.sabanayagam@seri.com.sg	(1) Singapore Eye Research Institute (2) Ophthalmology & Visual Sciences Academic Clinical Program	(1) Singapore National Eye Centre (2) Duke-NUS Medical School, Singapore	Samples and metadata collection for SEED cohort
Tien Yin Wong	wong.tien.yin@singhealth.com.sg	Singapore Eye Research Institute	Singapore National Eye Centre	Samples and metadata collection for SEED cohort
Yih Chung Tham	tham.yih.chung@seri.com.sg	(1) Singapore Eye Research Institute (2) Centre for Innovation and Precision Eye Health	(1) Singapore National Eye Centre (2) Yong Loo Lin School of Medicine, National University of Singapore, Singapore	Samples and metadata collection for SEED cohort
Qingsheng Peng	peng.qingsheng@u.duke.nus.edu	1) Singapore Eye Research Institute (2) Ophthalmology & Visual Sciences Academic Clinical Program	(1) Singapore National Eye Centre (2) Duke-NUS Medical School, Singapore	Samples and metadata collection for SEED cohort
Tin Aung	aung.tin@singhealth.com.sg	(1) Singapore Eye Research Institute (2) Ophthalmology & Visual Sciences Academic Clinical Program	(1) Singapore National Eye Centre (2) Duke-NUS Medical School, Singapore	Samples and metadata collection for SEED cohort
Miao Ling Chee	chee.miao.ling@seri.com.sg	Singapore Eye Research Institute	Singapore National Eye Centre, Singapore	Samples and metadata collection for SEED cohort
Hengtong Li	li.hengtong@seri.com.sg	(1) Singapore Eye Research Institute (2) Centre for Innovation and Precision Eye Health	(1) Singapore National Eye Centre (2) Yong Loo Lin School of Medicine, National University of Singapore, Singapore	Samples and metadata collection for SEED cohort
Can Can Xue	gmsv1918@partner.nus.edu.sg	Singapore Eye Research Institute	Singapore National Eye Centre	Samples and metadata collection for SEED cohort
Khai Pang Leong	khai_pang_leong@ttsh.com.sg	Personalised Medicine Service	Tan Tock Seng Hospital	Samples and metadata collection for TTSH cohort
Liuh Ling Goh	Liuh_Ling_GOH@ttsh.com.sg	Personalised Medicine Service	Tan Tock Seng Hospital	Samples and metadata collection for TTSH cohort
Chia Wei Lim	chia_wei_lim@ttsh.com.sg	Personalised Medicine Service	Tan Tock Seng Hospital	Samples and metadata collection for TTSH cohort
Wen Jie Chew	wen_jie_chew@ttsh.com.sg	Clinical Research & Innovation Office	Tan Tock Seng Hospital	Samples and metadata collection for TTSH cohort
Li-xian Grace Toh	grace_lx_toh@ttsh.com.sg	Personalised Medicine Service	Tan Tock Seng Hospital	Samples and metadata collection for TTSH cohort
Pi Kuang Tsai	pi_kuang_tsai@ttsh.com.sg	Personalised Medicine Service	Tan Tock Seng Hospital	Samples and metadata collection for TTSH cohort
Wey Ching Sim	wey_cheng_sim@ttsh.com.sg	Personalised Medicine Service	Tan Tock Seng Hospital	Samples and metadata collection for TTSH cohort
Patrick Tan	tanbop@gis.a-star.edu.sg		(1) Genome Institute of Singapore (2) Precision Health Research Singapore (PRECISE) (3) SingHealth Duke-NUS Institute of Precision Medicine (4) Duke-NUS Medical School (5) Cancer Science Institute of Singapore	NPM prog lead
Jianjun Liu	liuj3@gis.a-star.edu.sg	(1) Human Genomics (2) Department of Medicine	(1) Genome Institute of Singapore (2) Yong Loo Lin School of Medicine, National University of Singapore	SG10K_Health WGS data generation and analytics
Shyam Prabhakar	prabhakars@gis.a-star.edu.sg		Genome Institute of Singapore	SG10K_Health WGS data generation and analytics
Nicolas Bertin	Nicolas_Bertin@gis.a-star.edu.sg	GRIDS Platform	Genome Institute of Singapore	SG10K_Health WGS data generation and analytics
Maxime Hebrard	Maxime_Hebrard@gis.a-star.edu.sg	GRIDS Platform	Genome Institute of Singapore	SG10K_Health WGS data generation and analytics
Roberto-Tirado Magalanes	roberto_tirado_magallanes@gis.a-star.edu.sg	GRIDS Platform	Genome Institute of Singapore	SG10K_Health WGS data generation and analytics
Justin Jeyakani	gnanakkan@gis.a-star.edu.sg	GRIDS Platform	Genome Institute of Singapore	SG10K_Health WGS data generation and analytics
Claire Bellis	bellisc@gis.a-star.edu.sg	Human Genomics	Genome Institute of Singapore	SG10K_Health WGS data generation and analytics
Bitong Clarabelle Alexandrine Lin	linbtc@gis.a-star.edu.sg	Human Genomics	Genome Institute of Singapore	SG10K_Health WGS data generation and analytics
Tat Hung Koh	kohth1@gis.a-star.edu.sg	Human Genomics	Genome Institute of Singapore	SG10K_Health WGS data generation and analytics
Yee Yen Sia	siayy@gis.a-star.edu.sg	Human Genomics	Genome Institute of Singapore	SG10K_Health WGS data generation and analytics
